# Macrophages restrict tumor permissiveness to immune infiltration by controlling local collagen topography through a Tcf4-Collagen3 fibrotic axis

**DOI:** 10.1101/2025.01.17.633527

**Authors:** Zoé Fusilier, Franck Simon, Isabel Calvente, Lou Crestey, Alexandra Clément, Mathilde Mathieu, Roude Jean-Marie, Florence Piastra-Facon, Jeyani George Clément, Enola Lumineau, Mattia Tonani, Valeria Manriquez, Livia Lacerda, Perrine de Villemagne, Eliane Piaggio, Vincent Semetey, Sylvie Coscoy, Emanuele Martini, Giorgio Scita, Jean-Christophe Gelly, Johanna Ivaska, Hervé Isambert, Christel Goudot, Paolo Pierobon, Ana-Maria Lennon-Duménil, Hélène D. Moreau

## Abstract

During tumorigenesis, the extracellular matrix (ECM), which constitutes the structural scaffold of tissues, is profoundly remodeled. While the impact of such remodeling on tumor growth and invasion has been extensively investigated, much less is known on the consequences of ECM remodeling on tumor infiltration by immune cells. By combining tissue imaging and machine-learning, we here show that the localization of T lymphocytes and neutrophils, which orchestrate antitumor immune responses, can be predicted by defined topographical features of fibrillar collagen networks. We further show that these collagen topographies result from the activation of a fibrotic pathway controlled by the transcription factor Tcf4 upon depletion of tumor-associated macrophages at late tumor stages. This pathway promotes the deposition of collagen 3 by both tumor and stromal cells, resulting in intermingled collagen networks that favor intra-tumoral T cell and neutrophil localization. Importantly, analysis of human colorectal cancer public bulk RNAseq databases showed a strong correlation between *Tcf4* and *collagen 3*, as well as between the expression of these genes and tumor infiltration by T lymphocytes and neutrophils, attesting the clinical relevance of our findings. This study highlights the key structural role of macrophages on the tumor extracellular matrix and identifies collagen network topographies as a major regulator of tumor infiltration by immune cells.
