## Supplementary material for "Macrophages restrict tumor permissiveness to immune infiltration by controlling local collagen topography through a Tcf4-Collagen3 fibrotic axis": Table S1

### Sheet: Table S1
Effector T cells (HUMAN)	Th1-like (HUMAN)	Exhausted T cells (HUMAN)	Effector Tregs (HUMAN)	Neutrophils (HUMAN)	C2vsC1 (HUMAN)
CX3CR1	CXCL13	HAVCR2	FOXP3	ABTB1	AIRN
FGFBP2	HAVCR2	TIGIT	CTLA4	AMPD2	SDK1
FCGR3A	IFNG	LAG3	CCR8	FAM53C	CACNA1C
CD3E	CXCR3	PDCD1	TNFRSF9	CCR3	TRPS1
	BHLHE40	CXCL13		CDA	CMSS1
	CD4	LAYN		CMTM2	ATXN1
				CLC	VPS13B
				CREB5	MAGI1
				CTBS	BNC2
				DICER1	GHR
				SULT1E1	PSD3
				FCGR2B	RBMS3
				FCGR3B	CAMK1D
				MANSC1	PVT1
				FPR2	ZSWIM6
				FRAT2	INTS6
				GPR27	MAML3
				FFAR2	NAALADL2
				HSPA6	EXT1
				CXCR2	EDIL3
				CXCR2	TIAM2
				TMCC1	ZFPM2
				SLC45A4	UST
				KRT23	DIAPH2
				MBOAT7	FMNL2
				TSEN34	PBX1
				MXD1	ZBTB20
				YPEL3	CDK14
				CEP19	HOMER1
				R3HDM4	PDE4C
				MPPE1	GPHN
				SLC25A37	STK3
				NCF4	NBEA
				NRBF2	KALRN
				PHC2	TRIM69
				PROK2	RERE
				RALB	ESR1
				RNF141	GULP1
				SEC14L1	PTPRK
				MSRB1	CPQ
				STX3	PARP8
				TSPAN16	DENND1A
				VMP1	ANK3
				VNN2	FAM172A
				XPO6	MLLT10
					ANKRD44
					FARP1
					LDLRAD4
					BIN3
					CACNA2D1
					FNDC3B
					PTPRM
					SAMD4
					IGF1R
					PEAK1
					KITL
					CAPRIN2
					MDC1D
					SEMA3A
					MAML2
					AKT3
					B3GALT1
					LPP
					ZEB1
					FBXL17
					PBX3
					PDLIM5
					MBD5
					SMG6
					EXOC6B
					SIMC1
					SPTAN1
					ASAP1
					ROR2
					KCNQ5
					DIP2C
					PHF21A
					UBE2E2
					SLIT2
					NFKB1
					DST
					PDE4D
					ERN1
					GLI3
					SYNE1
					ULK2
					PRKCG
					FRMD4A
					ARIH1
					IFRD1
					TENM4
					CAMK2D
					CBLB
					PHLPP1
					PATL2
					SEMA4A
					PARD3
					CACNB2
					EFNA5
					FMN1
					UTRN
					SERTAD2
					MEIS2
					LHFP
					MYO1E
					APBB2
					FGFR2
					ARL15
					DLG1
					PECAM1
					EP400
					ITPR1
					DOCK1
					ARID1B
					ZSWIM4
					TLE4
					VCL
					WWOX
					PRKCA
					PCDH7
