## Supplementary material for "Macrophages restrict tumor permissiveness to immune infiltration by controlling local collagen topography through a Tcf4-Collagen3 fibrotic axis": Table S2

avg_log2FC	p_val_adj	cluster	gene
4.2062152702621	0	Non-Immune	Col3a1
2.84670678728739	0	Non-Immune	Hspb1
2.72905191034885	0	Non-Immune	Bgn
2.59612246681064	0	Non-Immune	Sdc2
2.58304599160773	0	Non-Immune	Anxa1
2.5643968061407	0	Non-Immune	Cald1
2.53041062076814	0	Non-Immune	Sparc
2.51896776620529	0	Non-Immune	Aspn
2.46535824455714	0	Non-Immune	Id3
2.45483456403905	0	Non-Immune	Nedd4
5.44620092034199	0	Mo/Mac/DC	Lyz2
5.39887486461347	0	Mo/Mac/DC	Apoe
4.96150121783586	0	Mo/Mac/DC	Cd74
4.38391075747372	0	Mo/Mac/DC	C1qa
4.35432825664422	0	Mo/Mac/DC	C1qb
4.21794556178485	0	Mo/Mac/DC	Ctss
4.1427804118181	0	Mo/Mac/DC	H2-Ab1
3.97983261198295	0	Mo/Mac/DC	H2-Eb1
3.95879242097675	0	Mo/Mac/DC	H2-Aa
3.81999112176331	0	Mo/Mac/DC	C1qc
8.15694521123171	0	Granulocytes	S100a9
7.60452878493085	0	Granulocytes	S100a8
5.23069117944011	0	Granulocytes	G0s2
4.92328889938154	0	Granulocytes	Cstdc4
4.84184678421499	0	Granulocytes	Acod1
4.72616314889721	0	Granulocytes	Retnlg
4.59837785640259	0	Granulocytes	Wfdc17
4.55475647519705	0	Granulocytes	Cxcl2
4.47848318631272	0	Granulocytes	Stfa2l1
4.40247173879495	0	Granulocytes	Hdc
4.0178299710494	0	Lymphocytes	Ccl5
3.37012753284678	0	Lymphocytes	Skap1
3.35625417140208	0	Lymphocytes	Camk4
3.33976636514709	0	Lymphocytes	Ikzf2
3.32947835195209	0	Lymphocytes	Satb1
3.29374746318832	0	Lymphocytes	Nkg7
3.25866549714981	0	Lymphocytes	Ms4a4b
3.10113185220665	0	Lymphocytes	Stat4
3.08404871675143	0	Lymphocytes	Inpp4b
3.060490446829	0	Lymphocytes	Ptpn22
