## Supplementary material for "Macrophages restrict tumor permissiveness to immune infiltration by controlling local collagen topography through a Tcf4-Collagen3 fibrotic axis": Table S3

### Sheet: Sheet1
avg_log2FC	p_val_adj	cluster	gene
2.75121	0	TAM(C1qa)	C1qa
2.5848	0	TAM(C1qa)	Apoe
2.48783	0	TAM(C1qa)	C1qc
2.36933	0	TAM(C1qa)	C1qb
1.92727	0	TAM(C1qa)	Ms4a7
1.86496	0	TAM(C1qa)	Ccl8
1.6292	0	TAM(C1qa)	Mrc1
1.55262	8.08913e-287	TAM(C1qa)	Cxcl9
1.51351	0	TAM(C1qa)	Cd81
1.3964	0	TAM(C1qa)	AW112010
2.97653	0	Mono(Plac8)	Plac8
2.958	4.50526e-230	Mono(Plac8)	S100a8
2.72779	5.25342e-93	Mono(Plac8)	S100a9
2.6762	0	Mono(Plac8)	Chil3
2.33398	0	Mono(Plac8)	Slpi
2.13506	0	Mono(Plac8)	Ly6c2
1.88819	0	Mono(Plac8)	Plcb1
1.8864	2.1938e-77	Mono(Plac8)	Rsad2
1.67493	0	Mono(Plac8)	Gsr
1.67186	0	Mono(Plac8)	Hp
3.05795	0	TAM(Txnip)	Txnip
2.84152	1.52513e-193	TAM(Txnip)	Ccl7
2.7368	1.15879e-255	TAM(Txnip)	Rgs1
2.30688	2.574e-244	TAM(Txnip)	Gadd45b
2.0753	5.53632e-217	TAM(Txnip)	Ccl9
2.0623	3.14883e-143	TAM(Txnip)	Ccl2
2.04072	5.86016e-253	TAM(Txnip)	Ccl3
2.02775	2.78123e-184	TAM(Txnip)	Odc1
1.93853	8.16003e-127	TAM(Txnip)	Gdf15
1.9298	1.51355e-217	TAM(Txnip)	Dusp1
2.65444	3.15606e-89	DC(Cst3)	Cst3
2.46468	1.64082e-77	DC(Cst3)	Ifitm1
2.23831	2.96584e-181	DC(Cst3)	Tbc1d4
2.23137	0	DC(Cst3)	Klrd1
2.21466	3.17618e-31	DC(Cst3)	Ccl5
2.15221	0	DC(Cst3)	Ccr7
2.15099	4.79846e-229	DC(Cst3)	Stat4
1.93985	8.14067e-95	DC(Cst3)	Il1r2
1.75971	5.25258e-106	DC(Cst3)	Pkib
1.74067	2.71576e-87	DC(Cst3)	H2-Eb1
