## Supplementary material for "Macrophages restrict tumor permissiveness to immune infiltration by controlling local collagen topography through a Tcf4-Collagen3 fibrotic axis": Table S4

GOCC FIBRILLAR COLLAGEN TRIMER	NABA CORE MATRISOME
Col11a1	Abi3bp
Col11a2	Acan
Col16a1	Adipoq
Col1a1	Aebp1
Col1a2	Agrn
Col27a1	Ambn
Col2a1	Amelx
Col3a1	Amelx
Col5a1	Aspn
Col5a2	Bcan
Col5a3	Bglap
Lum	Bglap2
	Bglap3
	Bgn
	Bmper
	Bsph1
	Ccn1
	Ccn2
	Ccn3
	Ccn4
	Ccn5
	Ccn6
	Cdcp2
	Chad
	Chadl
	Cilp
	Cilp2
	Coch
	Col10a1
	Col11a1
	Col11a2
	Col12a1
	Col13a1
	Col14a1
	Col15a1
	Col16a1
	Col17a1
	Col18a1
	Col19a1
	Col1a1
	Col1a2
	Col20a1
	Col22a1
	Col23a1
	Col24a1
	Col25a1
	Col26a1
	Col27a1
	Col28a1
	Col2a1
	Col3a1
	Col4a1
	Col4a2
	Col4a3
	Col4a4
	Col4a5
	Col4a6
	Col5a1
	Col5a2
	Col5a3
	Col6a1
	Col6a2
	Col6a3
	Col6a5
	Col6a6
	Col7a1
	Col8a1
	Col8a2
	Col9a1
	Col9a2
	Col9a3
	Colq
	Comp
	Creld1
	Creld2
	Crim1
	Crispld1
	Crispld2
	Cthrc1
	Dcn
	Dmbt1
	Dmp1
	Dpt
	Dspp
	Ecm1
	Ecm2
	Edil3
	Efemp1
	Efemp2
	Egflam
	Eln
	Emid1
	Emilin1
	Emilin2
	Emilin3
	Epyc
	Esm1
	Fbln1
	Fbln2
	Fbln5
	Fbln7
	Fbn1
	Fbn2
	Fga
	Fgb
	Fgg
	Fgl1
	Fgl2
	Fmod
	Fn1
	Fndc1
	Fndc7
	Fndc8
	Fras1
	Gas6
	Gldn
	Hapln1
	Hapln2
	Hapln3
	Hapln4
	Hmcn1
	Hmcn2
	Hspg2
	Ibsp
	Igfals
	Igfbp1
	Igfbp2
	Igfbp3
	Igfbp4
	Igfbp5
	Igfbp6
	Igfbp7
	Igfbpl1
	Igsf10
	Impg1
	Impg2
	Ints14
	Ints6l
	Kcp
	Kera
	Lama1
	Lama2
	Lama3
	Lama4
	Lama5
	Lamb1
	Lamb2
	Lamb3
	Lamc1
	Lamc2
	Lamc3
	Lgi1
	Lgi2
	Lgi3
	Lgi4
	Lrg1
	Ltbp1
	Ltbp2
	Ltbp3
	Ltbp4
	Lum
	Matn1
	Matn2
	Matn3
	Matn4
	Mepe
	Mfap1a
	Mfap2
	Mfap3
	Mfap4
	Mfap5
	Mfge8
	Mgp
	Mmrn1
	Mmrn2
	Ncan
	Ndnf
	Nell1
	Nell2
	Nid1
	Nid2
	Npnt
	Ntn1
	Ntn3
	Ntn4
	Ntn5
	Ntng1
	Ntng2
	Nyx
	Ogn
	Oit3
	Omd
	Optc
	Otog
	Otol1
	Papln
	Pcolce
	Pcolce2
	Podn
	Podnl1
	Zp3
	Postn
	Prelp
	Prg2
	Prg3
	Prg4
	Pxdn
	Reln
	Rspo1
	Rspo2
	Rspo3
	Rspo4
	Sbspon
	Slit1
	Slit2
	Slit3
	Smoc1
	Smoc2
	Sned1
	Sparc
	Sparcl1
	Spock1
	Spock2
	Spock3
	Spon1
	Spon2
	Spp1
	Srgn
	Srpx
	Srpx2
	Sspo
	Svep1
	Tecta
	Tectb
	Tgfbi
	Thbs1
	Thbs2
	Thbs3
	Thbs4
	Thsd4
	Tinag
	Tinagl1
	Tnc
	Tnfaip6
	Tnn
	Tnr
	Tnxb
	Tsku
	Tspear
	Ush2a
	Vcan
	Vit
	Vtn
	Vwa1
	Vwa2
	Vwa3a
	Vwa3b
	Vwa5a
	Vwa5b1
	Vwa5b2
	Vwa7
	Vwce
	Vwde
	Vwf
	Zp1
	Zp2
	Zp3
	Zpld1
