## Supplementary material for "Macrophages restrict tumor permissiveness to immune infiltration by controlling local collagen topography through a Tcf4-Collagen3 fibrotic axis": Table S5

avg_log2FC	p_val_adj	cluster	gene
1.23921451673066	0	Cancer (Lgals3)	Lgals3
1.162488121593	0	Cancer (Lgals3)	Mt1
1.00484469107648	6.66663331895081e-223	Cancer (Lgals3)	Mt2
0.836437388917887	0	Cancer (Lgals3)	Bgn
0.80579313387269	0	Cancer (Lgals3)	Mif
0.708200990756199	3.23569238951539e-200	Cancer (Lgals3)	Hspb1
0.668387938583971	0	Cancer (Lgals3)	Ftl1
0.647613506271164	1.98506684230093e-19	Cancer (Lgals3)	Isg15
0.64445180239847	2.88384613214429e-18	Cancer (Lgals3)	Cxcl10
0.617565177448626	5.37979176199959e-140	Cancer (Lgals3)	Bst2
1.98708914750915	0	Cancer (Airn)	Airn
1.96543996796623	0	Cancer (Airn)	Cacna1c
1.83590918651903	0	Cancer (Airn)	Sdk1
1.70917477510825	0	Cancer (Airn)	Atxn1
1.68222728288027	0	Cancer (Airn)	Cmss1
1.63431988156205	0	Cancer (Airn)	Pvt1
1.59141325162018	0	Cancer (Airn)	Trps1
1.53740489918588	0	Cancer (Airn)	Gm41333
1.52920809126951	0	Cancer (Airn)	Magi1
1.52143681247763	0	Cancer (Airn)	Psd3
1.30059107238929	0	Fibroblast (Selenom)	Selenom
1.11685122188355	0	Fibroblast (Selenom)	C130026I21Rik
0.994626182050594	0	Fibroblast (Selenom)	Col1a1
0.987163139452859	0	Fibroblast (Selenom)	Ppia
0.985499800372532	0	Fibroblast (Selenom)	Alcam
0.973092914658865	0	Fibroblast (Selenom)	Ogn
0.970746469592512	0	Fibroblast (Selenom)	Uqcr10
0.965421133457262	0	Fibroblast (Selenom)	Rorb
0.882371995178804	0	Fibroblast (Selenom)	H2afv
0.840780333925542	0	Fibroblast (Selenom)	Insl6
