## Supplementary material for "Macrophages restrict tumor permissiveness to immune infiltration by controlling local collagen topography through a Tcf4-Collagen3 fibrotic axis": Table S7

### Sheet: Sheet1
avg_log2FC	p_val_adj	cluster	gene
1.03379	0	Cancer (Lgals3)	Lgals3
1.01855	0	Cancer (Lgals3)	Mif
1.3812	8.8328e-293	Cancer (Lgals3)	Mt1
1.11244	9.30191e-215	Cancer (Lgals3)	Mt2
2.39826	0	Cancer (Airn)	Airn
2.10623	0	Cancer (Airn)	Sdk1
2.06192	0	Cancer (Airn)	Cacna1c
1.90675	0	Cancer (Airn)	Trps1
1.86411	0	Cancer (Airn)	Cmss1
1.84671	0	Cancer (Airn)	Atxn1
1.78279	0	Cancer (Airn)	Vps13b
1.76769	0	Cancer (Airn)	Magi1
1.69496	0	Cancer (Airn)	Bnc2
1.68339	0	Cancer (Airn)	Ghr
1.67212	0	Cancer (Airn)	Psd3
1.66741	0	Cancer (Airn)	Rbms3
1.65154	0	Cancer (Airn)	Camk1d
1.65017	0	Cancer (Airn)	Pvt1
1.62452	0	Cancer (Airn)	Gm41333
1.60143	0	Cancer (Airn)	Zswim6
1.59928	0	Cancer (Airn)	Ints6
1.57233	0	Cancer (Airn)	Maml3
1.56088	0	Cancer (Airn)	Naaladl2
1.55241	0	Cancer (Airn)	Ext1
1.54297	0	Cancer (Airn)	Edil3
1.53373	0	Cancer (Airn)	Tiam2
1.52921	0	Cancer (Airn)	Zfpm2
1.52785	0	Cancer (Airn)	Ust
1.52394	0	Cancer (Airn)	Diaph2
1.5198	0	Cancer (Airn)	Fmnl2
1.51758	0	Cancer (Airn)	Pbx1
1.51043	0	Cancer (Airn)	Zbtb20
1.50617	0	Cancer (Airn)	Cdk14
1.49211	0	Cancer (Airn)	Homer1
1.46424	0	Cancer (Airn)	Pde4c
1.46172	0	Cancer (Airn)	Gphn
1.45532	0	Cancer (Airn)	Stk3
1.45292	0	Cancer (Airn)	Nbea
1.44465	0	Cancer (Airn)	Kalrn
1.44125	0	Cancer (Airn)	Trim69
1.42728	0	Cancer (Airn)	Rere
1.42362	0	Cancer (Airn)	Esr1
1.41225	0	Cancer (Airn)	Gulp1
1.41085	0	Cancer (Airn)	Ptprk
1.38617	0	Cancer (Airn)	Cpq
1.38552	0	Cancer (Airn)	Parp8
1.37933	0	Cancer (Airn)	Dennd1a
1.37019	0	Cancer (Airn)	Ank3
1.35236	0	Cancer (Airn)	Fam172a
1.35022	0	Cancer (Airn)	Mllt10
1.34555	0	Cancer (Airn)	Ankrd44
1.33448	0	Cancer (Airn)	Farp1
1.32445	0	Cancer (Airn)	Ldlrad4
1.26614	0	Cancer (Airn)	Bin3
1.26007	0	Cancer (Airn)	Cacna2d1
1.25604	0	Cancer (Airn)	Fndc3b
1.25554	0	Cancer (Airn)	Ptprm
1.24998	0	Cancer (Airn)	Samd4
1.24531	0	Cancer (Airn)	Igf1r
1.23436	0	Cancer (Airn)	Peak1
1.23357	0	Cancer (Airn)	Kitl
1.23289	0	Cancer (Airn)	Caprin2
1.23098	0	Cancer (Airn)	Large1
1.22955	0	Cancer (Airn)	Sema3a
1.22839	0	Cancer (Airn)	Maml2
1.22675	0	Cancer (Airn)	Akt3
1.22287	0	Cancer (Airn)	B3galt1
1.21836	0	Cancer (Airn)	Lpp
1.21201	0	Cancer (Airn)	Zeb1
1.20194	0	Cancer (Airn)	Fbxl17
1.19793	0	Cancer (Airn)	Pbx3
1.19476	0	Cancer (Airn)	Pdlim5
1.18754	0	Cancer (Airn)	Mbd5
1.18559	0	Cancer (Airn)	Smg6
1.18403	0	Cancer (Airn)	Exoc6b
1.17688	0	Cancer (Airn)	Simc1
1.17638	0	Cancer (Airn)	Sptan1
1.17248	0	Cancer (Airn)	Asap1
1.16809	0	Cancer (Airn)	Ror2
1.16607	0	Cancer (Airn)	Kcnq5
1.16264	0	Cancer (Airn)	Dip2c
1.16203	0	Cancer (Airn)	Phf21a
1.16088	0	Cancer (Airn)	Ube2e2
1.15935	0	Cancer (Airn)	Slit2
1.15593	0	Cancer (Airn)	Nfkb1
1.15345	0	Cancer (Airn)	Dst
1.14117	0	Cancer (Airn)	Pde4d
1.13334	0	Cancer (Airn)	Ern1
1.13116	0	Cancer (Airn)	Gli3
1.13107	0	Cancer (Airn)	Syne1
1.12737	0	Cancer (Airn)	Ulk2
1.12554	0	Cancer (Airn)	Prkcg
1.1203	0	Cancer (Airn)	Frmd4a
1.11847	0	Cancer (Airn)	Arih1
1.1064	0	Cancer (Airn)	Ifrd1
1.10635	0	Cancer (Airn)	Tenm4
1.10493	0	Cancer (Airn)	Camk2d
1.10128	0	Cancer (Airn)	Cblb
1.09869	0	Cancer (Airn)	Phlpp1
1.0916	0	Cancer (Airn)	Patl2
1.09139	0	Cancer (Airn)	Sema4a
1.09062	0	Cancer (Airn)	Pard3
1.08253	0	Cancer (Airn)	Cacnb2
1.08246	0	Cancer (Airn)	Efna5
1.07326	0	Cancer (Airn)	Fmn1
1.07231	0	Cancer (Airn)	Utrn
1.06593	0	Cancer (Airn)	Sertad2
1.06271	0	Cancer (Airn)	Meis2
1.06109	0	Cancer (Airn)	Lhfp
1.04897	0	Cancer (Airn)	Myo1e
1.04562	0	Cancer (Airn)	Apbb2
1.04355	0	Cancer (Airn)	Fgfr2
1.04256	0	Cancer (Airn)	Arl15
1.0413	0	Cancer (Airn)	Dlg1
1.02946	0	Cancer (Airn)	Pecam1
1.02741	0	Cancer (Airn)	Ep400
1.02534	0	Cancer (Airn)	Itpr1
1.021	0	Cancer (Airn)	Dock1
1.01719	0	Cancer (Airn)	Arid1b
1.01406	0	Cancer (Airn)	Zswim4
1.00592	0	Cancer (Airn)	Tle4
1.00379	0	Cancer (Airn)	Vcl
1.00164	0	Cancer (Airn)	Wwox
1.00011	0	Cancer (Airn)	Prkca
1.25638	8.79717e-302	Cancer (Airn)	Pcdh7
