## Supplementary material for "Macrophages restrict tumor permissiveness to immune infiltration by controlling local collagen topography through a Tcf4-Collagen3 fibrotic axis": Table S8

### Sheet: Sheet1
avg_log2FC	p_val_adj	cluster	gene
2.45147	1.80384e-12	TCD8_ex	Gzmf
2.15269	1.58807e-146	TCD8_ex	Rgs16
2.03652	4.38511e-160	TCD8_ex	Cd8a
1.95589	3.39428e-144	TCD8_ex	Pdcd1
1.76088	1.36521e-134	TCD8_ex	Cd8b1
1.74614	1.95026e-141	TCD8_ex	Lag3
1.67811	3.25873e-121	TCD8_ex	Cxcr6
1.67665	4.36321e-29	TCD8_ex	Ifng
1.63704	1.29693e-101	TCD8_ex	Nkg7
1.62358	3.95598e-86	TCD8_ex	Tmem163
1.66281	2.29472e-52	Tmix_stem-like	Lef1
1.63578	2.77481e-41	Tmix_stem-like	Sidt1
1.54919	7.55043e-30	Tmix_stem-like	Ly6c2
1.49577	1.59774e-69	Tmix_stem-like	Gramd3
1.47091	1.58621e-61	Tmix_stem-like	Emb
1.37106	3.95774e-53	Tmix_stem-like	Gm2682
1.37024	1.93682e-30	Tmix_stem-like	Grap2
1.36165	5.55108e-38	Tmix_stem-like	Fgf13
1.34483	9.14421e-87	Tmix_stem-like	Tcf7
1.26126	1.01507e-29	Tmix_stem-like	Zeb1
4.93821	2.92495e-203	B	Ebf1
4.86161	1.8282e-76	B	Cd74
4.27799	2.7198e-91	B	Igkc
4.22772	7.58427e-98	B	H2-Aa
3.86148	1.55428e-94	B	H2-Ab1
3.86074	1.13395e-97	B	H2-Eb1
3.8091	1.67511e-207	B	Bank1
3.34885	4.89546e-166	B	Mef2c
3.2658	1.37122e-187	B	Cd79a
2.96772	9.83114e-84	B	Ighm
3.37693	8.95229e-41	Tregs	Frmd5
3.21103	1.23032e-89	Tregs	Il2ra
2.84674	1.67964e-72	Tregs	Ikzf2
2.79606	1.23405e-72	Tregs	Maf
2.67096	1.20768e-49	Tregs	Sh3rf1
2.59761	5.0256e-104	Tregs	Nckap5
2.52329	1.87176e-54	Tregs	Areg
2.45027	1.11202e-93	Tregs	Neb
2.38592	7.06358e-56	Tregs	Tnfrsf4
2.34899	1.77493e-141	Tregs	Foxp3
4.08454	3.17434e-72	NK	Gzma
3.058	0.000130325	NK	Gzmc
2.71042	2.80919e-66	NK	Tyrobp
2.61388	1.45218e-72	NK	Fcer1g
2.55832	3.71655e-104	NK	Klrb1b
2.09888	6.5629e-102	NK	Klrb1c
2.09858	7.27406e-67	NK	Klra4
2.09682	4.10643e-105	NK	Clnk
2.00088	4.5267e-139	NK	Car2
1.97997	3.01454e-45	NK	Irf8
